# Interactions between the gut microbiome and host gene regulation in cystic fibrosis

**DOI:** 10.1101/596312

**Authors:** Gargi Dayama, Sambhawa Priya, David E. Niccum, Alexander Khoruts, Ran Blekhman

**Author notes:** these authors contributed equally (Gargi Dayama, Sambhawa Priya). to whom correspondence should be addressed (AK), (RB).

## Abstract

Cystic Fibrosis (CF) is the most common autosomal recessive genetic disease in Caucasians. It is caused by mutations in the *CFTR* gene, leading to poor hydration of mucus and impairment of the respiratory, digestive, and reproductive organ functions. Advancements in medical care have lead to markedly increased longevity of patients with CF, but new complications have emerged, such as early onset of colorectal cancer (CRC). Although the pathogenesis of CRC in CF remains unclear, altered host-microbe interactions might play a critical role. Here, we characterize the changes in the gut microbiome and host gene expression in colonic mucosa of CF patients relative to healthy controls. We find that CF patients show decreased microbial diversity, decreased abundance of taxa such as *Butyricimonas, Sutterella,* and Ruminococcaceae, and increased abundance of other taxa, such as Actinobacteria and Firmicutes. We find that 1543 genes, including *CFTR,* show differential expression in the colon of CF patients compared to healthy controls. Interestingly, we find that these genes are enriched with functions related to gastrointestinal and colorectal cancer, such as metastasis of CRC, tumor suppression, cellular dysfunction, p53 and mTOR signaling pathways. Lastly, we modeled associations between relative abundances of specific bacterial taxa in the gut mucosa and host gene expression, and identified CRC-related genes, including *LCN2* and *DUOX2,* for which gene expression is correlated with the abundance of CRC-associated bacteria, such as Ruminococcaceae and *Veillonella*. Our results provide new insight into the role of host-microbe interactions in the etiology of CRC in CF.
