## Additional file 3 for "Interactions between the gut microbiome and host gene regulation in cystic fibrosis"

### Sheet: OTU
Differentially abundant OTUs (FDR < 0.1)
baseMean	log2FoldChange	lfcSE	stat	pvalue	padj	Kingdom	Phylum	Class	Order	Family	Genus	Species
6613.49	5.03692	1.31928	3.81794	0.000134572	0.00121909	Bacteria	Firmicutes	Clostridia	Clostridiales	Ruminococcaceae
67.9258	-5.86761	1.34021	-4.37813	1.197e-05	0.000242905	Bacteria	Proteobacteria	Deltaproteobacteria	Desulfovibrionales	Desulfovibrionaceae	Bilophila
1111.64	-5.1955	1.36351	-3.81037	0.000138759	0.00121909	Bacteria	Bacteroidetes	Bacteroidia	Bacteroidales	Bacteroidaceae	Bacteroides
683.679	4.99741	1.28652	3.88444	0.000102567	0.00117393	Bacteria	Firmicutes	Clostridia	Clostridiales	Ruminococcaceae	Faecalibacterium	prausnitzii
812.447	-5.23626	1.46407	-3.57652	0.000348201	0.00214144	Bacteria	Bacteroidetes	Bacteroidia	Bacteroidales	Bacteroidaceae	Bacteroides
87.5913	-3.52525	1.30551	-2.7003	0.0069278	0.0250623	Bacteria	Firmicutes	Clostridia	Clostridiales	Ruminococcaceae
153.58	8.2198	1.43286	5.73666	9.65645e-09	5.93872e-07	Bacteria	Firmicutes	Clostridia	Clostridiales	Lachnospiraceae	Coprococcus
349.216	4.9995	1.42178	3.51637	0.000437487	0.00244595	Bacteria	Firmicutes	Clostridia	Clostridiales	Ruminococcaceae
1041.77	-3.506	1.46635	-2.39097	0.0168041	0.0504122	Bacteria	Firmicutes	Clostridia	Clostridiales	Ruminococcaceae	Faecalibacterium	prausnitzii
46.4046	-3.43143	1.09001	-3.14807	0.0016435	0.00808602	Bacteria	Firmicutes	Clostridia	Clostridiales	Ruminococcaceae
1343.2	-3.34109	1.44368	-2.31429	0.0206516	0.0590731	Bacteria	Firmicutes	Clostridia	Clostridiales	Ruminococcaceae
85.0507	-2.90793	1.39569	-2.08351	0.0372044	0.0915229	Bacteria	Firmicutes	Clostridia	Clostridiales	Lachnospiraceae	Roseburia
614.462	-4.89309	1.12572	-4.34664	1.38239e-05	0.000242905	Bacteria	Firmicutes	Clostridia	Clostridiales	Ruminococcaceae	Faecalibacterium	prausnitzii
101.503	-4.98099	1.33162	-3.74057	0.000183607	0.00132845	Bacteria	Firmicutes	Clostridia	Clostridiales	Ruminococcaceae	Faecalibacterium	prausnitzii
263.475	-5.76113	1.4853	-3.87877	0.000104986	0.00117393	Bacteria	Firmicutes	Clostridia	Clostridiales	Ruminococcaceae	Faecalibacterium	prausnitzii
74.6832	2.26404	1.04634	2.16377	0.0304822	0.0852117	Bacteria	Firmicutes	Clostridia	Clostridiales	Lachnospiraceae	Blautia
56.2572	-5.98897	1.19342	-5.01831	5.21269e-07	2.1372e-05	Bacteria	Firmicutes	Clostridia	Clostridiales
455.352	4.94726	1.43806	3.44022	0.000581237	0.00310835	Bacteria	Firmicutes	Clostridia	Clostridiales	Lachnospiraceae	Coprococcus
1044.87	-2.65407	1.26289	-2.10159	0.0355894	0.0893367	Bacteria	Firmicutes	Clostridia	Clostridiales	Lachnospiraceae
39.6552	-2.47652	1.17318	-2.11094	0.0347774	0.0893367	Bacteria	Firmicutes	Clostridia	Clostridiales	Lachnospiraceae
483.962	-3.08403	1.15946	-2.65989	0.00781672	0.0274702	Bacteria	Firmicutes	Clostridia	Clostridiales	Ruminococcaceae
34.4935	-4.65381	1.5446	-3.01295	0.0025872	0.0109733	Bacteria	Firmicutes	Clostridia	Clostridiales	Ruminococcaceae
400.274	5.0887	1.32706	3.83455	0.000125795	0.00121909	Bacteria	Firmicutes	Clostridia	Clostridiales	Ruminococcaceae
450.928	4.94956	1.37095	3.61032	0.000305821	0.00197979	Bacteria	Firmicutes	Clostridia	Clostridiales	Ruminococcaceae	Faecalibacterium	prausnitzii
361.463	-4.31831	1.42769	-3.02468	0.00248899	0.0109338	Bacteria	Firmicutes	Clostridia	Clostridiales	Ruminococcaceae
587.255	-3.46502	1.2432	-2.78719	0.0053167	0.0204361	Bacteria	Firmicutes	Clostridia	Clostridiales	Ruminococcaceae
101.917	-3.4618	1.13276	-3.05609	0.00224245	0.0102156	Bacteria	Firmicutes	Clostridia	Clostridiales	Lachnospiraceae
833.835	3.18858	1.11475	2.86035	0.00423176	0.0167905	Bacteria	Firmicutes	Clostridia	Clostridiales	Lachnospiraceae
132.374	8.4088	1.36143	6.17643	6.55661e-10	8.06463e-08	Bacteria	Firmicutes	Clostridia	Clostridiales	Lachnospiraceae	Coprococcus
442.735	3.40701	1.03045	3.30633	0.000945251	0.00484441	Bacteria	Firmicutes	Clostridia	Clostridiales	Lachnospiraceae
280.019	3.04593	1.22141	2.49377	0.0126393	0.0409114	Bacteria	Firmicutes	Clostridia	Clostridiales	Lachnospiraceae	Roseburia
621.596	3.23702	1.3331	2.4282	0.0151739	0.0466599	Bacteria	Firmicutes	Clostridia	Clostridiales	Veillonellaceae	Dialister
34.4815	3.22322	1.08872	2.96056	0.00307076	0.0125901	Bacteria	Bacteroidetes	Bacteroidia	Bacteroidales	Bacteroidaceae	Bacteroides	fragilis
136.453	-6.05249	1.53006	-3.95571	7.6307e-05	0.00111445	Bacteria	Bacteroidetes	Bacteroidia	Bacteroidales	[Odoribacteraceae]	Odoribacter
185.368	-4.65872	1.50925	-3.08678	0.00202335	0.00957201	Bacteria	Firmicutes	Clostridia	Clostridiales	Veillonellaceae	Phascolarctobacterium
625.164	-5.93197	1.57402	-3.76867	0.00016412	0.00126167	Bacteria	Bacteroidetes	Bacteroidia	Bacteroidales	[Odoribacteraceae]	Odoribacter
125.386	3.46984	1.47569	2.35134	0.0187061	0.0547821	Bacteria	Firmicutes	Clostridia	Clostridiales	Lachnospiraceae
754.509	-5.46121	1.47322	-3.70699	0.00020974	0.00143322	Bacteria	Firmicutes	Clostridia	Clostridiales	Veillonellaceae	Phascolarctobacterium
775.05	2.79579	1.35989	2.0559	0.0397926	0.0959704	Bacteria	Firmicutes	Clostridia	Clostridiales	Lachnospiraceae
566.472	2.85819	1.32724	2.15349	0.0312802	0.0854992	Bacteria	Firmicutes	Clostridia	Clostridiales	Lachnospiraceae	[Ruminococcus]	gnavus
726.178	3.29366	1.33147	2.47371	0.013372	0.0421731	Bacteria	Firmicutes	Clostridia	Clostridiales	Ruminococcaceae	Ruminococcus
500.071	5.13306	1.36058	3.77271	0.000161482	0.00126167	Bacteria	Firmicutes	Clostridia	Clostridiales	Lachnospiraceae
40.2156	-2.88048	1.36814	-2.1054	0.0352566	0.0893367	Bacteria	Bacteroidetes	Bacteroidia	Bacteroidales	Porphyromonadaceae	Parabacteroides
1535.23	2.78982	1.31581	2.12023	0.0339864	0.0893367	Bacteria	Firmicutes	Clostridia	Clostridiales	Ruminococcaceae
2421.79	4.85293	1.23177	3.93981	8.15452e-05	0.00111445	Bacteria	Firmicutes	Clostridia	Clostridiales	Lachnospiraceae
1390.72	3.19456	1.17165	2.72654	0.00640021	0.0238553	Bacteria	Firmicutes	Clostridia	Clostridiales	Veillonellaceae	Veillonella	dispar
404.479	2.82901	1.12268	2.51987	0.0117399	0.0390271	Bacteria	Bacteroidetes	Bacteroidia	Bacteroidales	Bacteroidaceae	Bacteroides	fragilis
310.25	3.88141	1.53411	2.53007	0.0114041	0.0389639	Bacteria	Firmicutes	Clostridia	Clostridiales	Lachnospiraceae
864.169	4.7455	1.33466	3.55559	0.000377134	0.00220893	Bacteria	Firmicutes	Clostridia	Clostridiales	Lachnospiraceae
40.6327	-5.59969	1.18489	-4.72593	2.29063e-06	5.63495e-05	Bacteria	Firmicutes	Clostridia	Clostridiales	Lachnospiraceae	[Ruminococcus]
1100.91	7.6811	1.58701	4.83997	1.29858e-06	3.99314e-05	Bacteria	Firmicutes	Clostridia	Clostridiales	Lachnospiraceae

### Sheet: Genus
Differentially abundant taxa at Genus level (FDR < 0.1)
baseMean	log2FoldChange	lfcSE	stat	pvalue	padj	Kingdom	Phylum	Class	Order	Family	Genus	Species
43.1815	-4.73052	1.41959	-3.33231	0.000861279	0.00803861	Bacteria	Proteobacteria	Deltaproteobacteria	Desulfovibrionales	Desulfovibrionaceae	Bilophila	NA
162.775	-4.58495	1.43392	-3.1975	0.00138625	0.00970377	Bacteria	Bacteroidetes	Bacteroidia	Bacteroidales	[Odoribacteraceae]	Butyricimonas	NA
131.845	3.90969	1.68428	2.32128	0.0202719	0.0810875	Bacteria	Firmicutes	Clostridia	Clostridiales	Veillonellaceae	Acidaminococcus	NA
3850.24	-2.60059	0.967273	-2.68858	0.00717568	0.0401838	Bacteria	Proteobacteria	Betaproteobacteria	Burkholderiales	Alcaligenaceae	Sutterella	NA
2329.27	-1.497	0.637298	-2.34898	0.0188249	0.0810875	Bacteria	Firmicutes	Clostridia	Clostridiales	Lachnospiraceae	Coprococcus	NA
799.845	3.03691	0.900435	3.37272	0.000744299	0.00803861	Bacteria	Firmicutes	Clostridia	Clostridiales	Veillonellaceae	Veillonella	NA
1297.26	3.61738	0.834464	4.33498	1.46e-05	0.000408174	Bacteria	Firmicutes	Clostridia	Clostridiales	Clostridiaceae	Clostridium	NA

### Sheet: Family
Differentially abundant taxa at Family level (FDR < 0.1)
baseMean	log2FoldChange	lfcSE	stat	pvalue	padj	Kingdom	Phylum	Class	Order	Family	Genus	Species
165.736	3.5356	1.07211	3.29778	0.000974509	0.00649673	Bacteria	Firmicutes	Clostridia	Clostridiales	[Tissierellaceae]	NA	NA
40676.9	-1.1502	0.537011	-2.14185	0.0322053	0.0805133	Bacteria	Firmicutes	Clostridia	Clostridiales	Ruminococcaceae	NA	NA
180.266	-1.91766	0.879267	-2.18097	0.0291854	0.0805133	Bacteria	Firmicutes	Clostridia	Clostridiales	Christensenellaceae	NA	NA
5128.02	-2.11256	0.915195	-2.30832	0.0209813	0.0805133	Bacteria	Proteobacteria	Betaproteobacteria	Burkholderiales	Alcaligenaceae	NA	NA
709.373	-2.065	1.0438	-1.97835	0.0478887	0.0972203	Bacteria	Bacteroidetes	Bacteroidia	Bacteroidales	[Barnesiellaceae]	NA	NA
1243.41	-2.25799	1.04685	-2.15694	0.03101	0.0805133	Bacteria	Verrucomicrobia	Verrucomicrobiae	Verrucomicrobiales	Verrucomicrobiaceae	NA	NA
367.352	2.39927	1.21667	1.972	0.0486101	0.0972203	Bacteria	Fusobacteria	Fusobacteriia	Fusobacteriales	Fusobacteriaceae	NA	NA
1918.67	2.64926	0.740624	3.57706	0.000347474	0.00347474	Bacteria	Firmicutes	Clostridia	Clostridiales	Clostridiaceae	NA	NA
211.38	-4.93513	1.29729	-3.80418	0.000142277	0.00284553	Bacteria	Proteobacteria	Deltaproteobacteria	Desulfovibrionales	Desulfovibrionaceae	NA	NA
541.104	2.11143	0.768805	2.74639	0.0060256	0.030128	Bacteria	Firmicutes	Bacilli	Lactobacillales	Streptococcaceae	NA	NA

### Sheet: Order
Differentially abundant taxa at Order level (FDR < 0.1)
baseMean	log2FoldChange	lfcSE	stat	pvalue	padj	Kingdom	Phylum	Class	Order	Family	Genus	Species
1200.82	-2.24535	0.988003	-2.27261	0.0230494	0.0845145	Bacteria	Verrucomicrobia	Verrucomicrobiae	Verrucomicrobiales	NA	NA	NA
199.21	2.13807	0.989856	2.15998	0.0307741	0.0846287	Bacteria	Fusobacteria	Fusobacteriia	Fusobacteriales	NA	NA	NA
212.673	-5.00233	1.18745	-4.21266	2.52385e-05	0.000277623	Bacteria	Proteobacteria	Deltaproteobacteria	Desulfovibrionales	NA	NA	NA
578.472	1.91084	0.667488	2.86273	0.00420003	0.0231002	Bacteria	Firmicutes	Bacilli	Lactobacillales	NA	NA	NA

### Sheet: Class
Differentially abundant taxa at Class level (FDR < 0.1)
baseMean	log2FoldChange	lfcSE	stat	pvalue	padj	Kingdom	Phylum	Class	Order	Family	Genus	Species
1205.15	-2.26397	0.951233	-2.38004	0.0173109	0.0519326	Bacteria	Verrucomicrobia	Verrucomicrobiae	NA	NA	NA	NA
311.321	1.68309	0.79955	2.10505	0.0352874	0.0793966	Bacteria	Actinobacteria	Actinobacteria	NA	NA	NA	NA
101.722	-4.12301	1.20403	-3.42433	0.000616308	0.00554677	Bacteria	Proteobacteria	Deltaproteobacteria	NA	NA	NA	NA
741.559	1.86428	0.598874	3.11298	0.0018521	0.00833445	Bacteria	Firmicutes	Bacilli	NA	NA	NA	NA

### Sheet: Phylum
Differentially abundant taxa at Phylum level (FDR < 0.1)
baseMean	log2FoldChange	lfcSE	stat	pvalue	padj	Kingdom	Phylum	Class	Order	Family	Genus	Species
61.5969	-3.30726	1.15187	-2.87121	0.00408903	0.0143116	Bacteria	Cyanobacteria	NA	NA	NA	NA	NA
1560.25	-2.20142	1.1184	-1.96836	0.0490268	0.0686375	Bacteria	Verrucomicrobia	NA	NA	NA	NA	NA
324.53	1.63448	0.734197	2.22622	0.0259997	0.0606659	Bacteria	Actinobacteria	NA	NA	NA	NA	NA
295.366	2.14368	1.018	2.10577	0.035224	0.061642	Bacteria	Fusobacteria	NA	NA	NA	NA	NA
284371	1.84321	0.591278	3.11732	0.00182501	0.0127751	Bacteria	Firmicutes	NA	NA	NA	NA	NA
