## Additional file 4 for "Interactions between the gut microbiome and host gene regulation in cystic fibrosis"

### Sheet: Gene-microbe Spearman corr
Spearman correlation between genes and microbes.
Gene	Microbe	p_value	rho	q_val
MDN1	Christensenellaceae	1.7133e-05	0.782044	0.0401692
TBX10	Christensenellaceae	2.15704e-05	-0.776398	0.0401692
LCN2	Ruminococcaceae	2.58141e-05	-0.77188	0.0401692
NUDT14	Oscillospira	1.16844e-05	0.791078	0.0401692
ZNHIT6	Butyricimonas	4.14639e-05	0.759458	0.0448462
RPLP2	Christensenellaceae	4.32295e-05	0.758329	0.0448462
FAM120C	Christensenellaceae	5.52659e-05	0.751553	0.0491423
ALYREF	Sutterella	9.17459e-05	0.736872	0.0634513
MRPL17	Sutterella	9.17459e-05	0.736872	0.0634513
CMIP	Christensenellaceae	0.000158344	-0.719932	0.0729081
CDCA7	Clostridium	0.000147563	-0.722191	0.0729081
TFAM	Clostridium	0.000147563	-0.722191	0.0729081
PPP1R14B	Sutterella	0.000163986	0.718803	0.0729081
CDC7	Pseudomonas	0.000152871	-0.721062	0.0729081
ATIC	Christensenellaceae	0.000223104	0.708639	0.0797715
LRPPRC	Christensenellaceae	0.000223104	0.708639	0.0797715
TICAM1	Christensenellaceae	0.000194882	-0.713156	0.0797715
MCM4	Pseudomonas	0.000230687	-0.70751	0.0797715
TAT	Butyricimonas	0.000254788	-0.704122	0.0821515
DUOXA2	Christensenellaceae	0.000290282	-0.699605	0.0821515
GINS1	Clostridium	0.000329958	-0.695088	0.0821515
MCM4	Clostridium	0.000309573	-0.697346	0.0821515
MUC5AC	Ruminococcaceae	0.000319626	-0.696217	0.0821515
DUOXA2	Veillonella	0.000299794	0.698475	0.0821515
GSTO1	Sutterella	0.000299794	0.698475	0.0821515
DUOX2	Christensenellaceae	0.000571725	-0.67476	0.082759
ZC3H12A	Christensenellaceae	0.00043665	-0.684924	0.082759
DPP10	Clostridium	0.000398201	-0.688312	0.082759
EIF3J	Clostridium	0.000555137	-0.675889	0.082759
FAM111B	Clostridium	0.000464017	-0.682665	0.082759
KIRREL3	Clostridium	0.000492845	0.680407	0.082759
PAICS	Clostridium	0.000478245	-0.681536	0.082759
TMEM97	Clostridium	0.000571725	-0.67476	0.082759
UNG	Clostridium	0.000538964	-0.677019	0.082759
NAPSA	Oscillospira	0.000398201	0.688312	0.082759
ILDR1	Acidaminococcus	0.000555137	0.675889	0.082759
CCDC28A	Bilophila	0.000571725	-0.67476	0.082759
GCNT4	Bilophila	0.000507826	-0.679277	0.082759
UCP3	Haemophilus	0.00043665	0.684924	0.082759
CDC6	Pseudomonas	0.000571725	-0.67476	0.082759
HELLS	Pseudomonas	0.00041068	-0.687182	0.082759
NUDCD1	Pseudomonas	0.000374219	-0.69057	0.082759
TFAM	Pseudomonas	0.000423494	-0.686053	0.082759
KIRREL3	Ruminococcaceae	0.000588735	-0.673631	0.0832845
GINS2	Clostridium	0.000624061	-0.671372	0.08632
TRHDE	Fusobacterium	0.000680447	0.667984	0.0920732
UNG	Ruminococcaceae	0.000720413	0.665726	0.095407
PTGFR	Butyricimonas	0.000762369	0.663467	0.0968425
SESN3	Sutterella	0.000762369	-0.663467	0.0968425
ABCA9	Bilophila	0.000784119	-0.662338	0.0976132

### Sheet: Microbe-microbe SparCC corr
SparCC correlation among microbes that are significantly correlated (q-value <0.1) with CRC genes.
Microbe	Microbe	pval	SparCC corr
Butyricimonas	Acidaminococcus	0.03	-0.499072
Butyricimonas	Veillonella	0.05	-0.400486
Butyricimonas	Fusobacterium	0.02	-0.439255
Butyricimonas	Bilophila	0.04	0.495699
Christensenellaceae	Ruminococcaceae	0.05	0.438113
Christensenellaceae	Acidaminococcus	0.03	-0.421234
Christensenellaceae	Veillonella	0.02	-0.539456
Christensenellaceae	Fusobacterium	0.02	-0.468238
Clostridium	Ruminococcaceae	0	-0.657422
Clostridium	Veillonella	0.04	0.441396
Clostridium	Haemophilus	0.03	-0.483338
Ruminococcaceae	Christensenellaceae	0.05	0.438113
Ruminococcaceae	Clostridium	0	-0.657422
Ruminococcaceae	Oscillospira	0	0.669687
Ruminococcaceae	Pseudomonas	0.05	-0.429218
Oscillospira	Ruminococcaceae	0	0.669687
Oscillospira	Fusobacterium	0.03	-0.480339
Acidaminococcus	Butyricimonas	0.03	-0.499072
Acidaminococcus	Christensenellaceae	0.03	-0.421234
Acidaminococcus	Bilophila	0.04	-0.381847
Veillonella	Butyricimonas	0.05	-0.400486
Veillonella	Christensenellaceae	0.02	-0.539456
Veillonella	Clostridium	0.04	0.441396
Fusobacterium	Butyricimonas	0.02	-0.439255
Fusobacterium	Christensenellaceae	0.02	-0.468238
Fusobacterium	Oscillospira	0.03	-0.480339
Bilophila	Butyricimonas	0.04	0.495699
Bilophila	Acidaminococcus	0.04	-0.381847
Haemophilus	Clostridium	0.03	-0.483338
Haemophilus	Pseudomonas	0.04	-0.346969
Pseudomonas	Ruminococcaceae	0.05	-0.429218
Pseudomonas	Haemophilus	0.04	-0.346969
